# Activity-dependent lateral inhibition signals for synaptic competition

**DOI:** 10.1101/625616

**Authors:** Satoshi Fujimoto, Marcus N. Leiwe, Shuhei Aihara, Richi Sakaguchi, Yuko Muroyama, Reiko Kobayakawa, Ko Kobayakawa, Tetsuichiro Saito, Takeshi Imai

**Affiliations:** Graduate School of Medical Sciences, Kyushu University, Fukuoka 812-8582, Japan; Laboratory for Sensory Circuit Formation, RIKEN Center for Developmental Biology, Kobe 650-0047, Japan; Graduate School of Biostudies, Kyoto University, Kyoto 606-8501, Japan; Department of Developmental Biology, Graduate School of Medicine, Chiba University, Chiba 260-8670, Japan; Institute of Biomedical Science, Kansai Medical University, Hirakata 573-1010, Japan; PRESTO and CREST, Japan Science and Technology Agency (JST), Saitama 332-0012, Japan

## Abstract

In developing brains, activity-dependent remodeling facilitates the formation of precise neuronal connectivity. Synaptic competition is known to facilitate synapse elimination; however, it has remained unknown how different synapses compete to each other within a postsynaptic cell. Here we investigate how a mitral cell in the olfactory bulb prunes all but one primary dendrite during the developmental remodeling process. We find that spontaneous activity generated within the olfactory bulb is essential. We show that strong glutamatergic inputs to one dendrite trigger branch-specific changes in RhoA activity to facilitate the pruning of the remaining dendrites: NMDAR-dependent local signals suppress RhoA to protect it from pruning; however, the subsequent neuronal depolarization induces neuron-wide activation of RhoA to prune non-protected dendrites. NMDAR-RhoA signals are also essential for the synaptic competition in the barrel cortex. Our results demonstrate a general principle whereby activity-dependent lateral inhibition across synapses establishes a discrete receptive field of a neuron.
