## Supplementary material for "Activity-dependent lateral inhibition signals for synaptic competition": Table S1

### Sheet: Sheet1
Figure	Plasmid	Mouse	Strain	IUE	Analysis
1B	pCALNL-tdTomato (1 μg/μL) pCAG-Cre (2 ng/μL)	OMP-GFP	ICR,C57BL/6 mix	E12	P1,P3,P6
1C,1D	pCALNL-tdTomato (1 μg/μL) pCAG-Cre (2 ng/μL)	WT	ICR	E12	P1,P3,P6
1E	pCAFNF-tdTomato (1 μg/μL) pCAFNF-d12PSD95-EGFP (1 μg/μL) pCAG-FLPo (5 ng/μL)	WT	ICR	E12	P1,P3,P6
1G-1H	pCALNL-tdTomato (1 μg/μL) pCAG-Cre (2-10 ng/μL)	WT	ICR	E12	P3,P6,P10,P14,P28
1G-1H	pCALNL-tdTomato (1 μg/μL) pCALNL-Kir2.1 (1 μg/μL) pCAG-Cre (2-10 ng/μL)	WT	ICR	E12	P3,P6,P10,P14,P28
1L	pCAFNF-tdTomato (1 μg/μL) pCAG-FLPo (5 ng/μL)	OMP-Cre x R26-TeNT	ICR,C57BL/6 mix	E12	P6,P14
1N,1O	pCAFNF-tdTomato (1 μg/μL) pCAG-FLPo (50 ng/μL)	OMP-Cre x R26-TeNT	ICR,C57BL/6 mix	E12	P6
4D	pCAG-tTA2 (0.1 μg/μL) pBS-TRE-mTurquoise2-WPRE (0.25 μg/μL) pBS-TRE-EYFP-WPRE (0.25 μg/μL) pBS-TRE-tdTomato-WPRE (0.25 μg/μL)	Pcdh21-Cre x R26-TeNT	ICR,C57BL/6 mix	E12	P6,P14
4E	pCAFNF-tdTomato (1 μg/μL) pCAG-FLPo (5 ng/μL)	Pcdh21-Cre x R26-TeNT	ICR,C57BL/6 mix	E12	P6,P14
4G	pCAFNF-tdTomato (1 μg/μL) pCAG-iCre (1 μg/μL) pCAG-FLPo (5 ng/μL)	Grin1fl/fl	ICR,C57BL/6 mix	E12	P6,P14
4H	pCAFNF-tdTomato (1 μg/μL) pCAG-FLPo (5 ng/μL)	WT	ICR	E12	P6
4H	pCAFNF-tdTomato (1 μg/μL) pCAG-FLPo (5 ng/μL) pCAX-hCas9 (0.3 μg/μL) RhoA_gRNA#1 (0.1 μg/μL) RhoA_gRNA#2 (0.1 μg/μL) RhoA_gRNA#3 (0.1 μg/μL) RhoB_gRNA#1 (0.1 μg/μL) RhoB_gRNA#2 (0.1 μg/μL) RhoB_gRNA#3 (0.1 μg/μL) RhoC_gRNA#1 (0.1 μg/μL) RhoC_gRNA#2 (0.1 μg/μL) RhoC_gRNA#3 (0.1 μg/μL)	WT	ICR	E12	P6
4H	pCAFNF-tdTomato (1 μg/μL) pCAG-FLPo (5 ng/μL) pCAX-hCas9 (0.3 μg/μL) RhoA_gRNA#1 (0.1 μg/μL) RhoA_gRNA#2 (0.1 μg/μL) RhoA_gRNA#3 (0.1 μg/μL) RhoB_gRNA#1 (0.1 μg/μL) RhoB_gRNA#2 (0.1 μg/μL) RhoB_gRNA#3 (0.1 μg/μL) RhoC_gRNA#1 (0.1 μg/μL) RhoC_gRNA#2 (0.1 μg/μL) RhoC_gRNA#3 (0.1 μg/μL) pCAG-RhoA* (1 μg/μL)	WT	ICR	E12	P6
4I	pCAFNF-tdTomato (1 μg/μL) pCAFNF-Kir2.1-FLAG (1 μg/μL) pCAG-FLPo (5 ng/μL)	WT	ICR	E12	P6
4I	pCAFNF-tdTomato (1 μg/μL) pCAFNF-Kir2.1-FLAG (1 μg/μL) pCAFNF-RhoA (1 μg/μL) pCAG-FLPo (5 ng/μL)	WT	ICR	E12	P6
4I	pCAFNF-tdTomato (1 μg/μL) pCAFNF-Kir2.1-FLAG (1 μg/μL) pCAFNF-caRhoA (1 μg/μL) pCAG-FLPo (5 ng/μL)	WT	ICR	E12	P6
4J	pCAFNF-tdTomato (1 μg/μL) pCAG-FLPo (5 ng/μL) pCAX-hCas9 (0.1 μg/μL) Grin1_gRNA#1 (0.1 μg/μL) Grin1_gRNA#2 (0.1 μg/μL) Grin1_gRNA#3 (0.1 μg/μL)	WT	ICR	E12	P6
4J	pCAFNF-tdTomato (1 μg/μL) pCAG-FLPo (5 ng/μL) pCAX-hCas9 (0.1 μg/μL) Grin1_gRNA#1 (0.1 μg/μL) Grin1_gRNA#2 (0.1 μg/μL) Grin1_gRNA#3 (0.1 μg/μL) pCAFNF-RhoA (1 μg/μL)	WT	ICR	E12	P6
5A-5C,5G	pCAGGS-DORA-RhoA (1 μg/μL)	WT	ICR	E12	P3
5D-5G	pCAGGS-RaichuEV-Rac1 (1 μg/μL)	WT	ICR	E12	P3
5B, 5C	pCAGGS-mutant DORA-RhoA (1 μg/μL)	WT	ICR	E12	P3
6A-6G	pCAFNF-DORA-RhoA (1 μg/μL) pCAG-FLPo (4 ng/μL)	WT	ICR	E12	P3
7A-7E	pCAFNF-tdTomato (1 μg/μL) pCAG-FLPo (10 ng/μL)	WT	ICR	E13.5	P14
7A-7E	pCAFNF-tdTomato (1 μg/μL) pCAG-FLPo (10 ng/μL) pCAX-hCas9 (0.1 μg/μL) Grin1_gRNA#1 (0.1 μg/μL) Grin1_gRNA#2 (0.1 μg/μL) Grin1_gRNA#3 (0.1 μg/μL)	WT	ICR	E13.5	P14
7A-7E	pCAFNF-tdTomato (1 μg/μL) pCAG-FLPo (10 ng/μL) pCAX-hCas9 (0.3 μg/μL) RhoA_gRNA#1 (0.1 μg/μL) RhoA_gRNA#2 (0.1 μg/μL) RhoA_gRNA#3 (0.1 μg/μL) RhoB_gRNA#1 (0.1 μg/μL) RhoB_gRNA#2 (0.1 μg/μL) RhoB_gRNA#3 (0.1 μg/μL) RhoC_gRNA#1 (0.1 μg/μL) RhoC_gRNA#2 (0.1 μg/μL) RhoC_gRNA#3 (0.1 μg/μL)	WT	ICR	E13.5	P14
7A-7E	pCAFNF-tdTomato (1 μg/μL) pCAG-FLPo (10 ng/μL) pCAX-hCas9 (0.1 μg/μL) Grin1_gRNA#1 (0.1 μg/μL) Grin1_gRNA#2 (0.1 μg/μL) Grin1_gRNA#3 (0.1 μg/μL) pCAFNF-RhoA (1 μg/μL)	WT	ICR	E13.5	P14
S1B	pCALNL-tdTomato (1 μg/μL) pCAG-Cre (2 ng/μL)	WT	ICR	E12	P10
S1C	pCALNL-tdTomato (1 μg/μL) pCAG-Cre (2-10 ng/μL)	WT	ICR	E12	P1,P3,P6
S1D	pCALNL-tdTomato (1 μg/μL) pCAG-Cre (2 ng/μL)	WT	C57BL/6N	E12	P3,P4,P5,P6
S1D	pCALNL-tdTomato (1 μg/μL) pCAG-Cre (2 ng/μL)	WT	ICR	E12	P3,P4,P5,P6
S1E	pCALNL-tdTomato (1 μg/μL) pCALNL-Kir2.1 (1 μg/μL) pCAG-Cre (10 ng/μL)	WT	ICR	E12	P6
S1F	pCAFNF-tdTomato (1 μg/μL) pCAFNF-Kir2.1 (1 μg/μL) pCAG-FLPo (5 ng/μL)	Pcdh21-Cre x Ai38	ICR,C57BL/6 mix	E12	P2
S1G	pCALNL-tdTomato (1 μg/μL) pCAG-Cre (2-10 ng/μL)	WT	ICR	E12	P1,3,P6
S1G	pCALNL-tdTomato (1 μg/μL) pCALNL-Kir2.1 (1 μg/μL) pCAG-Cre (2-10 ng/μL)	WT	ICR	E12	P1,3,P6
S1H	pCAG-tdTomato (1 μg/μL)	WT	ICR	E12	P6
S1H	pCAG-tdTomato (1 μg/μL) pCAG-Kir2.1 (1 μg/μL)	WT	ICR	E12	P6
S1I	pCAFNF-tdTomato (1 μg/μL) pCAFNF-d12PSD95-EGFP (1 μg/μL) pCAFNF-Kir2.1 (1 μg/μL) pCAG-FLPo (5 ng/μL)	WT	ICR	E12	P6
S1J	pCALNL-tdTomato (1 μg/μL) pCALNL-mutKir2.1 (1 μg/μL) pCAG-Cre (4 ng/μL)	WT	ICR	E12	P6
S1K	pCALNL-tdTomato (1 μg/μL) pCAG-Cre (2 ng/μL)	WT	ICR	E10	P6
S1K	pCALNL-tdTomato (1 μg/μL) pCALNL-Kir2.1 (1 μg/μL) pCAG-Cre (2-10 ng/μL)	WT	ICR	E10	P6
S2A	pCALNL-tdTomato (1 μg/μL) pCAG-Cre (2 ng/μL)	WT	ICR	E12	P6
S2A	pCAFNF-tdTomato (1 μg/μL) pCAFNF-d12PSD95-EGFP (1 μg/μL) pCAG-FLPo (5 ng/μL)	WT	ICR	E12	P6
S2B	pCAFNF-tdTomato (1 μg/μL) pCAG-FLPo (5 ng/μL)	OMP-Cre x floxed CNGA2	ICR,C57BL/6 mix	E12	P6,P14
S5D	pCALNL-tdTomato (1 μg/μL) pCAG-Cre (2 ng/μL)	NKCC1 KO	ICR,FVB mix	E12	P6
S6G	pCALNL-tdTomato (1 μg/μL) pCAG-Cre (4 ng/μL)	Grin1fl/fl	ICR,C57BL/6 mix	E12	P6
S6H	pCAFNF-tdTomato (1 μg/μL) pCAG-FLPo (5 ng/μL)	Pcdh21-Cre x Grin1fl/fl	ICR,C57BL/6 mix	E12	P6
S6I	pCAFNF-NR1 (1 μg/μL) pCAFNF-tdTomato (1 μg/μL) pCAG-FLPo (5 ng/μL)	Pcdh21-Cre x Grin1fl/fl	ICR,C57BL/6 mix	E12	P6
S6J	pCAG-EYFP	WT	ICR	E12	P6
S6J	pCALNL-tdTomato (1 μg/μL) pCAG-Cre (4 ng/μL)	WT	ICR	E12	P6
S6J	pCAFNF-tdTomato (1 μg/μL) pCAG-FLPo (5 ng/μL)	WT	ICR	E12	P6
S7A,S7D	pCAGGS-DORA-RhoA (1 μg/μL)	WT	ICR	E12	P3
S7A,S7D	pCAGGS-RaichuEV-Rac1 (1 μg/μL)	WT	ICR	E12	P3
S7B,S7C	pCAFNF-tdTomato (1 μg/μL) pCAFNF-d12PSD95-EGFP (1 μg/μL) pCAG-FLPo (5 ng/μL)	WT	ICR	E12	P3
