## Supplementary material for "Activity-dependent lateral inhibition signals for synaptic competition": Table S2

### Sheet: Main&suppl figures
Figure	DESCRIPTION	TEST USED	SAMPLE SIZE	P VALUE	OTHER VALUES
1D	P1, P3, P6	Kruskal-Wallis test	33	1.55521e-06
1D	P1 vs. P3	Dunn's multiple comparison test	10 vs. 13	0.0262
1D	P1 vs. P6	Dunn's multiple comparison test	10 vs. 10	7.03489e-07
1D	P3 vs. P6	Dunn's multiple comparison test	13 vs. 10	0.0121
1H	P3 Kir2.1 o/e vs. P3 control	χ2-test	60 vs. 76	0.4335	χ2=0.6135, df=1
1H	P6 Kir2.1 o/e vs. P6 control	χ2-test	109 vs. 64	3e-14	χ2=57.73, df=1
1H	P10 Kir2.1 o/e vs. P10 control	χ2-test	120 vs. 92	4.7e-12	χ2=47.80, df=1
1H	P14 Kir2.1 o/e vs. P14 control	χ2-test	163 vs. 60	1.3e-10	χ2=41.26, df=1
1H	P28 Kir2.1 o/e vs. P28 control	χ2-test	83 vs. 149	1.8e-11	χ2=45.18, df=1
1I	P3 Kir2.1 o/e vs. P3 control	χ2-test	60 vs. 76	0.241	χ2=1.375, df=1
1I	P6 Kir2.1 o/e vs. P6 control	χ2-test	109 vs. 64	6.522e-27	χ2=115.4, df=1
1I	P10 Kir2.1 o/e vs. P10 control	χ2-test	120 vs. 92	6.538e-36	χ2=156.5, df=1
1I	P14 Kir2.1 o/e vs. P14 control	χ2-test	163 vs. 60	8.963e-20	χ2=82.83, df=1
1I	P28 Kir2.1 o/e vs. P28 control	χ2-test	83 vs. 149	1.362e-23	χ2=100.2, df=1
1L	P6 OSN-TeNT vs. P6 control	χ2-test	60 vs. 78	7.148e-10	χ2=37.98, df=1
1L	P14 OSN-TeNT vs. P14 control	χ2-test	140 vs. 144	0.3387	χ2=0.9154, df=1
1O	OSN-TeNT vs. control	χ2-test	145 vs.208	0.0107	χ2=6.512, df=1
2H	Phase I vs. Phase II (H Event Frequency)	Mann-Whitney U test	18 vs. 28	4.06805e-07	Mann Whitney U=46
2H	Phase I vs. Phase II (L Event Frequency)	Two-tailed t-test	18 vs. 28	2e-06	t=5.549, df=44
2H	Phase I vs. Phase II (H/L ratio)	Mann-Whitney U test	18 vs. 28	3e-07	Mann Whitney U=45
3D	before vs. after (Frequency)	Wilcoxon signed-rank test	69	<1E-15
3D	before vs. after (Amplitude)	Wilcoxon signed-rank test	69	0.0625
3E	before vs. after (Frequency)	Wilcoxon signed-rank test	100	0.0026
3E	before vs. after (Amplitude)	Wilcoxon signed-rank test	100	2.9e-13
3F	before vs. after (Frequency)	Wilcoxon signed-rank test	156	<1E-15
3F	before vs. after (Amplitude)	Wilcoxon signed-rank test	156	0.1433
4C	M/T-TeNT vs. control (Frequency)	Mann-Whitney U test	207 vs. 310	<1E-15	Man Whitney U = 4702
4C	M/T-TeNT vs. control (Amplitude)	Mann-Whitney U test	207 vs. 310	2.11239e-07	Mann Whitney U=23448
4E	P6 M/T-TeNT vs. P6 control	χ2-test	61 vs. 98	0.0194	χ2=5.465, df=1
4E	P14 M/T-TeNT vs. P14 control	χ2-test	103 vs. 80	9.451e-05	χ2=15.24, df=1
4G	P6 Grin1 cKO vs. P6 control (#Glomeruli)	χ2-test	60 vs. 60	6.554e-06	χ2=19.60, df=1
4G	P6 Grin1 cKO vs. P6 control (Lateral dendrites)	χ2-test	60 vs. 60	0.0112	χ2=6.316, df=1
4G	P14 Grin1 cKO vs. P14 control (#Glomeruli)	χ2-test	93 vs. 159	1.321e-06	χ2=23.39, df=1
4G	P14 Grin1 cKO vs. P14 control (Lateral dendrites)	χ2-test	93 vs. 159	0.008387	χ2=6.949, df=1
4H	RhoABC TKO vs. control (#Glomeruli)	multiple χ2-test with Bonferroni correction	49 vs. 50	8.92136e-06	χ2=21.83, df=1
4H	RhoABC TKO + RhoA* vs. control (#Glomeruli)	multiple χ2-test with Bonferroni correction	56 vs. 50	2.29852	χ2=8.843E-02, df=1
4H	RhoABC TKO + RhoA* vs. RhoABC TKO (#Glomeruli)	multiple χ2-test with Bonferroni correction	56 vs. 49	1.35381e-05	χ2=21.03, df=1
4I	Kir2.1 o/e + RhoA o/e vs. Kir2.1 o/e (#Glomeruli)	multiple χ2-test with Bonferroni correction	78 vs. 121	0.222289	χ2=3.190, df=1
4I	Kir2.1 o/e + caRhoA o/e vs. Kir2.1 o/e (#Glomeruli)	multiple χ2-test with Bonferroni correction	64 vs. 121	0.000503627	χ2=14.16, df=1
4I	Kir2.1 o/e + caRhoA o/e vs. Kir2.1 o/e + RhoA o/e (#Glomeruli)	multiple χ2-test with Bonferroni correction	64 vs. 78	0.150756	χ2=3.833, df=1
4I	Kir2.1 o/e + RhoA o/e vs. Kir2.1 o/e (Lateral dendrites)	multiple χ2-test with Bonferroni correction	78 vs. 121	1.41102	χ2=5.212E-01, df=1
4I	Kir2.1 o/e + caRhoA o/e vs. Kir2.1 o/e (Lateral dendrites)	multiple χ2-test with Bonferroni correction	64 vs. 121	1.52171	χ2=4.398E-01, df=1
4I	Kir2.1 o/e + caRhoA o/e vs. Kir2.1 o/e + RhoA o/e (Lateral dendrites)	multiple χ2-test with Bonferroni correction	64 vs. 78	2.96547	χ2=2.081E-04, df=1
4J	NR1 KO + RhoA o/e vs. NR1 KO (#Glomeruli)	χ2-test	71 vs. 72	8.47928e-05	χ2=15.49, df=1
4J	NR1 KO + RhoA o/e vs. NR1 KO (Lateral dendrites)	χ2-test	71 vs. 72	0.660418	χ2=1.930E-01, df=1
5C	Tuft, (NMDA+Gly, AP5, mutant DORA-RhoA)	One-way ANOVA	32	1.26426e-05
5C	NMDA+Gly vs. AP5	Tukey's multiple comparisons test	20 vs. 7	3.56645e-05
5C	NMDA+Gly vs. mutant DORA-RhoA	Tukey's multiple comparisons test	20 vs. 5	0.00272051
5C	AP5 vs. mutantDORA-RhoA	Tukey's multiple comparisons test	7 vs. 5	0.698023
5C	Soma, (NMDA+Gly, AP5, mutant DORA-RhoA)	One-way ANOVA	32	0.012855
5C	NMDA+Gly vs. AP5	Tukey's multiple comparisons test	20 vs. 7	0.172338
5C	NMDA+Gly vs. mutant DORA-RhoA	Tukey's multiple comparisons test	20 vs. 5	0.0166591
5C	AP5 vs. mutant DORA-RhoA	Tukey's multiple comparisons test	7 vs. 5	0.502038
5C	DORA-RhoA vs. negative DORA-RhoA (Tuft, KCl)	Unpaired t-test	7 vs. 5	0.0343721	t=2.448 df=10
5C	DORA-RhoA vs. negative DORA-RhoA (Soma KCl)	Unpaired t-test	7 vs. 5	0.00402774	t=3.712 df=10
5F	NMDA (Soma) vs. NMDA (Tuft)	Paired t-test	8 vs. 8	0.00797914	t=3.669 df=7
5F	KCl (Soma) vs. KCl (Tuft)	Paired t-test	6 vs. 6	0.0552976	t=2.488 df=5
5G	1 uM vs. 0 uM (Tuft, DORA-RhoA)	Paired t-test	9 vs. 9	0.360836	t=0.9692 df=8
5G	10 uM vs. 0 uM (Tuft, DORA-RhoA)	Paired t-test	9 vs. 9	0.553722	t=0.6182 df=8
5G	20 uM vs. 0 uM (Tuft, DORA-RhoA)	Paired t-test	9 vs. 9	0.160036	t=1.549 df=8
5G	50 uM vs. 0 uM (Tuft, DORA-RhoA)	Paired t-test	9 vs. 9	0.0125373	t=3.204 df=8
5G	100 uM vs. 0 uM (Tuft, DORA-RhoA)	Paired t-test	9 vs. 9	0.000412901	t=5.783 df=8
5G	1 uM vs. 0 uM (Soma, DORA-RhoA)	Paired t-test	9 vs. 9	0.433761	t=0.8241 df=8
5G	10 uM vs. 0 uM (Soma, DORA-RhoA)	Paired t-test	9 vs. 9	0.181845	t=1.462 df=8
5G	20 uM vs. 0 uM (Soma, DORA-RhoA)	Paired t-test	9 vs. 9	0.259133	t=1.215 df=8
5G	50 uM vs. 0 uM (Soma, DORA-RhoA)	Paired t-test	9 vs. 9	0.703193	t=0.3950 df=8
5G	100 uM vs. 0 uM (Soma, DORA-RhoA)	Paired t-test	9 vs. 9	0.026538	t=2.713 df=8
5G	1 uM vs. 0 uM (Tuft, RaichuEV-Rac1)	Paired t-test	6 vs. 6	0.916528	t=0.1102 df=5
5G	10 uM vs. 0 uM (Tuft, RaichuEV-Rac1)	Paired t-test	6 vs. 6	0.61178	t=0.5409 df=5
5G	20 uM vs. 0 uM (Tuft, RaichuEV-Rac1)	Paired t-test	6 vs. 6	0.0601288	t=2.420 df=5
5G	50 uM vs. 0 uM (Tuft, RaichuEV-Rac1)	Paired t-test	6 vs. 6	0.000463949	t=8.104 df=5
5G	100 uM vs. 0 uM (Tuft, RaichuEV-Rac1)	Paired t-test	6 vs. 6	0.00230366	t=5.709 df=5
5G	1 uM vs. 0 uM (Soma, RaichuEV-Rac1)	Paired t-test	6 vs. 6	0.108895	t=1.948 df=5
5G	10 uM vs. 0 uM (Soma, RaichuEV-Rac1)	Paired t-test	6 vs. 6	0.453681	t=0.8120 df=5
5G	20 uM vs. 0 uM (Soma, RaichuEV-Rac1)	Paired t-test	6 vs. 6	0.00115235	t=6.659 df=5
5G	50 uM vs. 0 uM (Soma, RaichuEV-Rac1)	Paired t-test	6 vs. 6	6.83763e-05	t=12.09 df=5
5G	100 uM vs. 0 uM (Soma, RaichuEV-Rac1)	Paired t-test	6 vs. 6	0.00580765	t=4.606 df=5
6G	Tuft(+)-Tuft(-) vs. Tuft#1-Tuft#2	Mann–Whitney U test	6 vs. 6	0.00865801	Mann Whitney U= 1
7D	Control, NR1 KO, RhoABC TKO, NR1 KO + RhoA o/e	One-way ANOVA	84	6.20694e-09
	Control vs. NR1 KO	Tukey's multiple comparisons test	22 vs. 22	0.0409888
	Control vs. RhoABC TKO	Tukey's multiple comparisons test	22 vs. 18	0.00421298
	Control vs. NR1 KO + RhoA o/e	Tukey's multiple comparisons test	22 vs. 22	0.0118453
	NR1 KO vs. RhoABC TKO	Tukey's multiple comparisons test	22 vs. 18	0.787342
	NR1 KO vs. NR1 KO + RhoA o/e	Tukey's multiple comparisons test	22 vs. 22	5.89166e-07
	RhoABC TKO vs. NR1 KO + RhoA o/e	Tukey's multiple comparisons test	18 vs. 22	3.94669e-08
7E	Control, NR1 KO, RhoABC TKO, NR1 KO + RhoA o/e	One-way ANOVA	84	0.00460034
	Control vs. NR1 KO	Tukey's multiple comparisons test	22 vs. 22	0.0071434
	Control vs. RhoABC TKO	Tukey's multiple comparisons test	22 vs. 18	0.474632
	Control vs. NR1 KO + RhoA o/e	Tukey's multiple comparisons test	22 vs. 22	0.996797
	NR1 KO vs. RhoABC TKO	Tukey's multiple comparisons test	22 vs. 18	0.325683
	NR1 KO vs. NR1 KO + RhoA o/e	Tukey's multiple comparisons test	22 vs. 22	0.0132222
	RhoABC TKO vs. NR1 KO + RhoA o/e	Tukey's multiple comparisons test	18 vs. 22	0.597753
S1J	mutKir2.1 o/e vs. control	χ2-test	73 vs. 64	0.9952	χ2=3.654E-05, df=1
S1J	mutKir2.1 o/e vs. control	χ2-test	73 vs. 64	0.347338	χ2=0.8832, df=1
S1K	Kir2.1 o/e vs. control (E10 IUE)	χ2-test	89 vs. 81	1.019e-15	χ2=64.39, df=1
S1K	Kir2.1 o/e vs. control (E12 IUE)	χ2-test	109 vs. 64	3e-14	χ2=57.73, df=1
S2A	Occluded vs. Open	χ2-test	74 vs.46	0.636	χ2=0.224, df=1
S2B	P6 CNGA2 cKO vs. P6 control	χ2-test	66 vs.65	1.438e-05	χ2=18.82, df=1
S2B	P14 CNGA2 cKO vs. P14 control	χ2-test	83 vs. 67	0.989	χ2=1.913E-04, df=1
S2C	P6 CNGA2 cKO vs. P6 control	Welch’s t-test	7 vs.10	0.0021	t=4.971, df=6.433
S2C	P14 CNGA2 cKO vs. P14 control	Welch’s t-test	10 vs.13	1.8e-05	t=6.697, df=12.49
S2E	P6 OSN-TeNT vs. P6 control	Welch’s t-test	11 vs. 8	1.35846e-10	t=14.51 df=15.92
S2E	P14 OSN-TeNT vs. P14 control	Welch’s t-test	14 vs. 12	6.73848e-10	t=9.840 df=24.00
S2I	OSN-TeNT vs. control	Mann-Whitney U test	109 vs. 116	<1.0E-15	Mann Whitney U= 1931
S4A	P2 vs. P6 (H-event)	Welch’s t-test	5 vs. 5	0.0043	t=5.761 df=4.051
S4A	P2 vs. P6 (L-event)	Welch’s t-test	5 vs. 5	0.0002	t=6.64 df=7.602
S4A	P2 vs. P6 (H/L ratio)	Welch’s t-test	5 vs. 5	0.0166	t=3.963 df=4.004
S5A	before vs. after (Frequency)	Wilcoxon signed-rank test	97	<1E-15
S5A	before vs. after (Amplitude)	Wilcoxon signed-rank test	97	0.0104
S5B	before vs. after (Frequency)	Wilcoxon signed-rank test	83	<1E-15
S5B	before vs. after (Amplitude)	Wilcoxon signed-rank test	83	0.00885972
S5D	NKCC1-/- vs. NKCC1+/-	χ2-test	171 vs. 183	0.5629	χ2=0.3348, df=1
S6B	P6 M/T-TeNT vs. P6 control	Welch’s t-test	4 vs. 12	0.474027	t=0.7533 df=7.572
S6B	P14 M/T-TeNT vs. P14 control	Welch’s t-test	10 vs. 14	0.232022	t=1.233 df=19.99
S6C	M/T-TeNT vs. control (H-event)	Mann-Whitney U test	8 vs. 10	9.14119e-05	Mann Whitney U=79
S6C	M/T-TeNT vs. control (L-event)	Welch's t-test	8 vs. 10	9.09656e-08	t=12.03 df=11.25
S6C	M/T-TeNT vs. control (H/L ratio)	Mann-Whitney U test	8 vs. 10	4.57059e-05	Mann Whitney U=80
S6E	M/T-TeNT vs. control (Frequency)	Unpaired t-test	100 vs. 100	0.900702	t=0.1250 df=198
S6E	M/T-TeNT vs. control (Amplitude)	Unpaired t-test	99 vs. 100	1.00274e-09	t=6.419 df=197
S6F	M/T-TeNT vs. control (H-event)	Welch’s t-test	6 vs. 6	0.000172986	t=8.906 df=5.541
S6F	M/T-TeNT vs. control (L-event)	Welch’s t-test	6 vs. 6	1.62754e-05	t=7.954 df=9.555
S6F	M/T-TeNT vs. control (H/L ratio)	Welch’s t-test	6 vs. 6	0.00306249	t=5.317 df=5.045
S6G	Grin1fl/fl + low conc. Cre IUE vs. control	χ2-test	46 vs. 64	0.000979474	χ2=10.87, df=1
S6H	Pcdh21-Cre;Grin1fl/fl vs. Grin1fl/fl	χ2-test	70 vs. 89	1.54169e-05	χ2=18.69, df=1
S6I	Pcdh21-Cre;Grin1fl/fl + NR1 IUEvs. Grin1fl/fl + NR1 IUE	χ2-test	116 vs. 61	0.351682	χ2=0.8674, df=1
