## Supplementary material for "Activity-dependent lateral inhibition signals for synaptic competition": Table S4

### Sheet: Sheet1
Data S4
Target gene	Target sequence
RhoA #1	AAACTATGTGGCGGATATCGAGG
RhoA #2	GCTACTCACCTAAACTATCAGGG
RhoA #3	TCGTGTGCTCGTCATTCCGAAGG
RhoB #1	CGGTGGGCACGTACACCTCGGGG
RhoB #2	AGGAGGACTACGATCGTTTACGG
RhoB #3	CCTCGGGCACCCACTTCTCGGGG
RhoC #1	GGCTGCGATCCGAAAGAAGCTGG
RhoC #2	CTATATAGCCGACATCGAAGTGG
RhoC #3	AAGAAGACTACGATCGCCTGCGG
Grin1 #1	CAAGATTGTCAACATCGGCGCGG
Grin1 #2	GTACGGTGCGAAGGAAGCTCAGG
Grin1 #3	TGGGTACGTGTGGCTCGTCGGGG
